# Long Terminal Repeats of Gammaretroviruses Retain Stable Expression After Integration Retargeting or Knock-In into the Restrictive Chromatin of Lamina-Associated Domains

**DOI:** 10.1101/2024.05.30.596639

**Authors:** Dalibor Miklík, Martina Slavková, Dana Kučerová, Chahrazed Mekadim, Jakub Mrázek, Jiří Hejnar

**Author notes:** The first two authors contributed equally to this work.

## Abstract

Retroviruses integrate their genomes into the genomes of infected host cells and form a genetic platform for stable gene expression. Epigenetic silencing can, however, hamper the expression of integrated provirus. As gammaretroviruses (γRVs) preferentially integrate into sites of active promoters and enhancers, the high expression activity of γRVs can be attributed to the integration preference. Long terminal repeats (LTRs) of some γRVs were shown to act as potent promoters for gene expression. Here, we investigate the capacity of different γRV LTRs to drive stable expression inside a non-preferred epigenomic environment using diverse retroviral vectors and CRISPR-Cas9-directed vector knock-in. We demonstrate that different γRV LTRs are either rapidly silenced or long-term active with active proviral population prevailing under normal and retargeted integration. In addition, we show that lamina-associated domains (LADs) can be targeted by CRISPR-Cas9 for vector insertion leading to γRV LTR-driven long-term stable gene expression. Alternatively to established γRV systems, the LTRs of feline leukemia virus and koala retrovirus are capable of driving stable, albeit intensity-diverse, transgene expression in LADs. Altogether, we show that despite the occurrence of rapid silencing events, the majority of γRV LTRs can drive stable expression after retrovirus integration or CRISPR-Cas9-directed knock-in outside of the preferred chromatin landscape.
