## Supplementary material for "Long Terminal Repeats of Gammaretroviruses Retain Stable Expression After Integration Retargeting or Knock-In into the Restrictive Chromatin of Lamina-Associated Domains": sequences of the oligonucleotides used in the study.

### Sheet: Sheet1
Gammaretroviral genome transfer plasmids and LTRs
LdG_IF_F	5’ – CCGGTCGCCACCATGGTGAGCAAGGGCGAGGAG – 3’
LdG_IF_R	5’ – ATGGCCTAACGAATTACTACACATTGATCCTAGCAGAAGC
gLTR_OUT_IF_F	5’ – CATTTGGGGGCTCGTCCGGGATC – 3’
gLTR_OUT_IF_R	5’ – CATTCCCCCCTTTTTGCAAAGAAACGGAAGGGCCG – 3’
gLTR_IN_IF_F	5’ – CATTTGGGGGCTCGTCCGG – 3’
gLTR_IN_IF_R	5’ – CATTCCCCCCTTTTTCTGGAGAC – 3’
MoMLV_LTR_F	5’ – AAAAAGGGGGGAATGAAAGACCCCAC – 3’
MoMLV_LTR_R	5’ – ACGAGCCCCCAAATGAAAGACCC – 3’
CrERV_LTR_F	5’ – AAAAAGGGGGGAATGTGTAGGGAGAACAAACGGAATGTAG – 3’
CrERV_LTR_R	5’ – CATTTGGGGGCTCGTTGTTATGCCCGATGTCCGAATC – 3’
pAS_XcmI_F	5’ – TGGTCGGCCACAGACGG– 3’
pAS-GFP_InFu_F	5’ – CCGGTCGCCACCATGGTGAGCAAGGGCGAGG– 3’
pAS-d2GFP_InFu_R	5’ – GACGCGGCCGCTTTACACATTGATCCTAGCAGAAGCACAGG– 3’
pAS_5intP_R	5’ – GCTTGATCCGCAGGCCGAC– 3’
pAS_FeU3_InFu_F	5’ – GCCTGCGGATCAAGCACCCCCTACCCCAAAATTTAGC– 3’
pAS_AscI-FeU3_InFu_R	5’ – CGGAGGACTGGCGCGCCCGTTGGGGGC– 3’
pAS_SNU3_InFu_F	5’ – GCCTGCGGATCAAGCTGTGGGAGGGAGCTCTGGG– 3’
pAS_AscI-SNU3_InFu_R	5’ – CGGAGGACTGGCGCGCCGAGCAAGAGATGTACCCG– 3’
pAS_KoU3_InFu_F	5’ – GCCTGCGGATCAAGCTGAAGGAGGCAGAAATCATGAGGC– 3’
pAS_AscI-KoU3_InFu_R	5’ – CGGAGGACTGGCGCGCCAGGTGGATTCTTTGG– 3’
pAS_MoU3_InFu_F	5’ – GCCTGCGGATCAAGCTGAAAGACCCCACCTGTAGGTTTG– 3’
pAS_AscI-MoU3_InFu_R	5’ – CGGAGGACTGGCGCGCCCCGAGTGAGGGGTTG– 3’
pAS_CrU3_InFu_F	5’ – GCCTGCGGATCAAGCTGTGTAGGGAGAACAAACGGAATGTAG– 3’
pAS_AscI-CrU3_InFu_R	5’ – CGGAGGACTGGCGCGCCCCGAGCCCGGTTTTC– 3’
LTR gene blocks (LTR sequence is underlined)
KoRV_LTR	5’ – AAAAAGGGGGGAATGAAGGAGGCAGAAATCATGAGGCAGAAATCATTCCGTGGAGTATGGAAACTACCCGGAGGGCCCAAGGTTTAGGGACAGGTGCAGCCAGGCACAGTAAAAGGTCAGAGCAAGAAAAACAAGGAAGATTTGGAGTGCCAAACGGGATATCTGTGGTCATGCACCTGAGTCCCCACCCCGGACTTATGCAAACAATTCCCAGAAATAGCTGAGCTCATAACAGTTTCTAGGGTGCCCCTCAGCAGTTTCTAGAACCCTCTCGTGACCGGAGTTTTTATTCAAACTAACCAATGATCTTGCTCCTCGCTTCCGTACCCGCGCTTTTTTGCTATAAAATGAGACCAAAGAATCCACCTGGCGCGCCAGTCCCTCTAGGTGACTG…
FeLV_LTR	5’ – AAAAAGGGGGGAATGAAAGACCCCCTACCCCAAAATTTAGCCAGCTACTGCAGTGGTGCCATTTCACAAGGCATGGAAAATTACTCAAGTATGTTCCCATGAGATACAAGGAAGTTAGAGGCTAAAACAGGATATCTGTGGTTAAGCACCTGGGCCCCGGCTTGAGGCCAAGAACAGTTAAACCCCGGATATAGCTGAAACAGCAGAAGTTTCAAGGCCGCTACCAGCAGTCTCCAGGCTCCCCAGTTGACCAGGGTTCGACCTTCCGCCTCATTTAAACTAACCAATCCCCACGCCTCTCGCTTCTGTGCGCGCGCTTTCTGCTATAAAACGAGCCATCAGCCCCCAACGGGCGCGCAAGTCTTTGCTGAGACTTGACCGCCCCGGGTACCCG…
SNV_LTR	5’ – AAAAAGGGGGGAATGTGGGAGGGAGCTCTGGGGGAAATAGCGCTGGCTCGCAACTGCTATATTAGCTTCTGTACTCATGCTTGCTTGCCTGGCCACTAACCGCCATATTAGCTTCTGTACACATGCTTGCTTGCCGTAGCCGCCATTGTACTTGATATGCCATTTCTCGGAATCGGCATCAAGTTTCGCTTCTCGAGAGCAAGCCCACAAACCACAAAAGGAAACGCGCACCGAAGGCAAGCATCAGACCACTTGCGCCATCCAATCATGAACGGACACGAGATCGGACTATCATACTGGAGCCAATGGTTGTAAAGGGCAGATGCTACTCTCCAATGAGGGAAAATGTCATGTAACACCCTGTAAGCTGTAAGCGGCTATATAAGCCGGGTAC…
ddPCR
q5GFP_MLV_F	5’ – TCCTTCTCTAGGCGCCGGAATTGATCC – 3’
q5GFP_R_2	5’ – GTCGCCGTCCAGCTCGACCAG– 3’
q5GFP_pAS_F1	5’ – TGAGTCGGCCGGTCGAATCAAGC– 3’
q5GFP_probe	5’ – FAM-AGCTGTTCACCGGGGTGGTGCCCATC-BHQ-1 – 3’
q3mCh_F	5’ – AGTTGGACATCACCTCCCAC – 3’
q3mCh_R	5’ – CTTGTACAGCTCGTCCATGC– 3’
q3mCh_probe	5’ – FAM-ACTACACCATCGTGGAACAGTACGAAC-BHQ-1– 3’
RPP30_F	5’ – GATTTGGACCTGCGAGCG – 3’
RPP30_R	5’ – GCGGCTGTCTCCACAAGT – 3’
RPP30_probe	5’ – HEX-TTCTGACCTGAAGGCTCTGCGC-IB – 3’
Cloning primers. pLG and pAG3 vectors’ GFP was replaced by mCherry
AG3_mCherry_InFu_FW	5’ – TGCAGCCGACCACCATGGTGAGCAAGGGCGAGGAGG – 3’
AG3_mCherry_InFu_RV	5’ – GCTTGGCTGCAGGTCGACGGCCGCAGATTACTTGTACAGC – 3’
gamma_mCherry_InFu_FW	5’ – GACCGGTCGCCACCATGGTGAGCAAGGGCGAGGAGG – 3’
gamma_mCherry_InFu_RV	5’ – AGGCGGCCGCTTGTCGACGGCCGCAGATTACTTGTACAGC – 3’
Homologous arms cloning primers		Homologous arm lenght
DoT:3.1_5ha_NdeI_InFu_FW	5’ – ATTTCACACCGCATAAACTGGGTTCTCTCCTTTTTGAGT – 3’	1050 bp
DoT:3.1_5'ha_MfeI_InFu_RV (gamma)	5’ – GAATTGCTAGCAATTTTCTCAATATTTATTGAGTAGGAGAC – 3’
DoT:3.1_5'ha_NaeI_Infu_RV (ASLV)	5’ – ACCTGAATGGAAGCCTTCTCAATATTTATTGAGTAGGAGAC – 3’
DoT:3.1_3'ha_NspI_InFu_FW (gamma)	5’ – TGAAAACCTCTGACATAGGGATGCCGTGGAGGAGTA – 3’	752 bp
DoT:3.1_3'ha_EcoRV_Infu_FW (ASLV)	5’ – GTCGGAATGGACGATTAGGGATGCCGTGGAGGAGTA – 3’
DoT:3.1_3ha_EcoRV_InFu_RV	5’ – GGCCTCTTGCGGGATCCATGCACCCCTGTGAGTG – 3’
DoT:6.2_5'ha_NdeI_Infu_FW	5’ – ATTTCACACCGCATAAGGTGCCTGAAGATGGGATGG – 3’	314 bp
DoT:6.2_5'ha_MfeI_Infu_RV (gamma)	5’ – GAATTGCTAGCAATTGGAGCTTTGTAACAATGGATTCAT – 3’
DoT:6.2_5'ha_NaeI_Infu_RV (ASLV)	5’ – ACCTGAATGGAAGCCGGAGCTTTGTAACAATGGATTCAT – 3’
DoT:6.2_3'ha_NspI_InFu_FW (gamma)	5’ – TGAAAACCTCTGACAAGATCCCTCTCTGGGTCTGG – 3’	400 bp
DoT:6.2_3'ha_EcoRV_InFu_FW (ASLV)	5’ – GTCGGAATGGACGATAGATCCCTCTCTGGGTCTGG – 3’
DoT:6.2_3'ha_EcoRV_InFu_RV	5’ – GGCCTCTTGCGGGATCTACAAGTACCATGTGTGTCCCC – 3’
DoT:6.3_5'ha_NdeI_Infu_FW	5’ – ATTTCACACCGCATATAACCATGCTCTATCTCCCTCAGC – 3’	333 bp
DoT:6.3_5'ha_MfeI_Infu_RV (gamma)	5’ – GAATTGCTAGCAATTTAGGAGAGATGCAGTTCAACGAT – 3’
DoT:6.3_5'ha_NaeI_Infu_RV (ASLV)	5’ – ACCTGAATGGAAGCCTAGGAGAGATGCAGTTCAACGAT – 3’
DoT:6.3_3'ha_NspI_InFu_FW (gamma)	5’ – TGAAAACCTCTGACAGACATTCCTGAGTCGGGTTTC – 3’	990 bp
DoT:6.3_3'ha_EcoRV_InFu_FW (ASLV)	5’ – GTCGGAATGGACGATGACATTCCTGAGTCGGGTTTC – 3’
DoT:6.3_3'ha_EcoRV_InFu_RV	5’ – GGCCTCTTGCGGGATGCTAGAGAGAATCACAACCAGTCC – 3’
DoT:7.3_5'ha_NdeI_Infu_FW	5’ – ATTTCACACCGCATAAAATCCTCTGCACATAGTGGGT – 3’	631 bp
DoT:7.3_5'ha_MfeI_Infu_RV (gamma)	5’ – GAATTGCTAGCAATTACACAATAGAAGCTAATTATTCTGTCGG – 3’
DoT:7.3_5'ha_NaeI_Infu_RV (ASLV)	5’ – ACCTGAATGGAAGCCACACAATAGAAGCTAATTATTCTGTCGG – 3’
DoT:7.3_3'ha_NspI_InFu_FW (gamma)	5’ – TGAAAACCTCTGACACCAGCAAGTAGAAGCGCAGAC – 3’	356 bp
DoT:7.3_3'ha_EcoRV_InFu_FW (ASLV)	5’ – GTCGGAATGGACGATCCAGCAAGTAGAAGCGCAGAC – 3’
DoT:7.3_3'ha_EcoRV_InFu_RV	5’ – GGCCTCTTGCGGGATAGCCAGTAAACACCCAACGG – 3’
IFT20_5'ha_NdeI_Infu_FW	5’ – ATTTCACACCGCATATGTCCTCCTCTGGCTCTTTAC – 3’	537 bp
IFT20_5'ha_MfeI_Infu_RV (gamma)	5’ – GAATTGCTAGCAATTCTTGTTCAGTTCATCAAAGTGTAGC – 3’
IFT20_5'ha_NaeI_Infu_RV (ASLV)	5’ – ACCTGAATGGAAGCCCTTGTTCAGTTCATCAAAGTGTAGC – 3’
IFT20_3'ha_NspI_InFu_FW (gamma)	5’ – TGAAAACCTCTGACAGACCCAGAGGTTACCCAGCAG – 3’	435 bp
IFT20_3'ha_EcoRV_InFu_FW (ASLV)	5’ – GTCGGAATGGACGATGACCCAGAGGTTACCCAGCAG – 3’
IFT20_3'ha_EcoRV_InFu_RV	5’ – GGCCTCTTGCGGGATAACAGAGAACCTGCCCCTGA – 3’
gRNA oligos
gRNA_DoT:1.1A	5’ – CACCGTTGACCCACTCTTTGCACTGGG – 3’
gRNA_DoT:1.1B	5’ – AAACCCCAGTGCAAAGAGTGGGTCAAC – 3’
gRNA_DoT:1.2A	5’ – CACCGAGATACCACCGAGTAAATGAGG – 3’
gRNA_DoT:1.2B	5’ – AAACCCTCATTTACTCGGTGGTATCTC – 3’
gRNA_DoT:1.3A	5’ – CACCGAATAGGAGCATTGCTACATTGG – 3’
gRNA_DoT:1.3B	5’ – AAACCCAATGTAGCAATGCTCCTATTC – 3’
gRNA_DoT:2.1A	5’ – CACCGCTACTGATAGACCACATCGAGG – 3’
gRNA_DoT:2.1B	5’ – AAACCCTCGATGTGGTCTATCAGTAGC – 3’
gRNA_DoT:2.2A	5’ – CACCGATCCCCAAGACAACGGAGGAGG – 3’
gRNA_DoT:2.2B	5’ – AAACCCTCCTCCGTTGTCTTGGGGATC – 3’
gRNA_DoT:3.1A	5’ – CACCGTAATCCTCTAGGGATGCCGTGG – 3’
gRNA_DoT:3.1B	5’ – AAACCCACGGCATCCCTAGAGGATTAC – 3’
gRNA_DoT:3.2A	5’ – CACCGTCACTCAGCTATGCATAACTGG – 3’
gRNA_DoT:3.2B	5’ – AAACCCAGTTATGCATAGCTGAGTGAC – 3’
gRNA_DoT:3.3A	5’ – CACCGTGCTCCCAGGTAGCCTAGTGGG – 3’
gRNA_DoT:3.3B	5’ – AAACCCCACTAGGCTACCTGGGAGCAC – 3’
gRNA_DoT:4.1A	5’ – CACCGTGTCCTTGATATGAATCAGAGG – 3’
gRNA_DoT:4.1B	5’ – AAACCCTCTGATTCATATCAAGGACAC – 3’
gRNA_DoT:4.2A	5’ – CACCGAGTAGTTGACCGTAGTCATAGG – 3’
gRNA_DoT:4.2B	5’ – AAACCCTATGACTACGGTCAACTACTC – 3’
gRNA_DoT:4.3A	5’ – CACCGAGTACGACTATACATATCAAGG – 3’
gRNA_DoT:4.3B	5’ – AAACCCTTGATATGTATAGTCGTACTC – 3’
gRNA_DoT:5.1A	5’ – CACCGCGTTGCTGCTCAGCGACTCTGG – 3’
gRNA_DoT:5.1B	5’ – AAACCCAGAGTCGCTGAGCAGCAACGC – 3’
gRNA_DoT:5.2A	5’ – CACCGACAGGAAGGTATAGGCCTCTGG – 3’
gRNA_DoT:5.2B	5’ – AAACCCAGAGGCCTATACCTTCCTGTC – 3’
gRNA_DoT:5.3A	5’ – CACCGTTCCCATTGTCTAGAATCGGGG – 3’
gRNA_DoT:5.3B	5’ – AAACCCCCGATTCTAGACAATGGGAAC – 3’
gRNA_DoT:5.4A	5’ – CACCGGCAGAATGTAAGGACCGTGGGG – 3’
gRNA_DoT:5.4B	5’ – AAACCCCCACGGTCCTTACATTCTGCC – 3’
gRNA_DoT:5.5A	5’ – CACCGTTCACAAGTGTATAAGGACAGG – 3’
gRNA_DoT:5.5B	5’ – AAACCCTGTCCTTATACACTTGTGAAC – 3’
gRNA_DoT:6.1A	5’ – CACCGATATTAGAGTATCCCGTGAG – 3’
gRNA_DoT:6.1B	5’ – AAACCTCACGGGATACTCTAATATC – 3’
gRNA_DoT:6.2A	5’ – CACCGAGGGATCTCCTTAGTACCG – 3’
gRNA_DoT:6.2B	5’ – AAACCGGTACTAAGGAGATCCCTC – 3’
gRNA_DoT:6.3A	5’ – CACCGAATGTCGCTTTCCTACCGT – 3’
gRNA_DoT:6.3B	5’ – AAACACGGTAGGAAAGCGACATTC – 3’
gRNA_DoT:7.1A	5’ – CACCGCTAAATCCCTTGACAATTGG – 3’
gRNA_DoT:7.1B	5’ – AAACCCAATTGTCAAGGGATTTAGC – 3’
gRNA_DoT:7.2A	5’ – CACCGTCACTCAGCACCCTATGGAC – 3’
gRNA_DoT:7.2B	5’ – AAACGTCCATAGGGTGCTGAGTGAC – 3’
gRNA_DoT:7.3A	5’ – CACCGTTCTACTTGCTGGCTAACAC – 3’
gRNA_DoT:7.3B	5’ – AAACGTGTTAGCCAGCAAGTAGAAC – 3’
IFT20-gRNA2A	5’ – CACCGTGATGAACTGAACAAGCTGA – 3’
IFT20-gRNA2B	5’ – AAACTCAGCTTGTTCAGTTCATCAC – 3’
region9A	5’ – CACCGCCTATACCTTTACCGATAGC – 3’
region9B	5’ – AAACGCTATCGGTAAAGGTATAGGC – 3’
Primers for targeted knock-in verification. Amplification of the upstream and downstream genome-insert junctions.
CoPr_gamCh_5'LTR_FW (gamma)	5’ – GCAACTTATCTGTGTCTGTCCGA – 3’
CoPr_gamCh_5'LTR_RV (gamma)	5’ – TCGGACAGACACAGATAAGTTGC – 3’
CoPr_gamCh_3'LTR_FW (gamma)	5’ – TTTAGTCTCCAGAAAAAGGGGGG – 3’
CoPr_gamCh_3'LTR_RV (gamma)	5’ – CCCCCCTTTTTCTGGAGACTAAA – 3’
CoPr_AmCh_5'LTR_FW (ASLV)	5’ – AGGGAGCTCCAGGGCCCG – 3’
CoPr_AmCh_5'LTR_RV (ASLV)	5’ – CCCTGGAGCTCCCTCCGA – 3’
CoPr_AmCh_3'LTR_FW (ASLV)	5’ – AGCCAAGCTTATCGATGCGAT – 3’
CoPr_AmCh_3'LTR_RV (ASLV)	5’ – ATCGCATCGATAAGCTTGGCT – 3’
DoT:3.1_knock-in_FW	5’ – CCGAGTGACAGGGTTGGTATTG – 3’
DoT:3.1_knock-in_RV	5’ – GCAGGGTGGCAAAGGAATAAGA – 3’
DoT:6.2_knock-in_FW	5’ – GATCAACATTTTCAGGCTTCTGC – 3’
DoT:6.2_knock-in_RV	5’ – CCCTCTCCTCTCAACCTACGA – 3’
DoT:6.3_knock-in_FW	5’ – AGCATCTGTCTAAGTCACTGGGT – 3’
DoT:6.3_knock-in_RV	5’ – GCAAAGAGAAGTGGGTCTGTCC – 3’
DoT:7.3_knock-in_FW	5’ – CCACAAGTTCGTTCCTTACAGC – 3’
DoT:7.3_knock-in_RV	5’ – AGCCTTCCTTGGATAAGAGAACA – 3’
IFT20_knock-in_FW	5’ – TCCCAATTCAGGCAAGCATACG – 3’
IFT20_knock-in_RV	5’ – ACCAAGCTCTCTCCACAACCT – 3’
Target site amplification / ChIP. Amplification of immediately flanking target site sequence. Used in Chromatin Immunoprecipitation and the targeted knock-in if copy number = 2.
ChIP_DoT:3.1_FW	5’ – CCATTGTATGGTTGCCCCATC – 3’
ChIP_DoT:3.1_RV	5’ – GACTCACATATCCAGCCTCAAAC – 3’
ChIP_DoT:6.2_FW	5’ – AACTCTCCCAGTGGCTCAGGA – 3’
ChIP_DoT:6.2_RV	5’ – CCCCAGGGTCAGGAGGTTAAA – 3’
ChIP_DoT:6.3_FW	5’ – AGGGGCTGAGATAAGGAGAAAT – 3’
ChIP_DoT:6.3_RV	5’ – CAAATCTGGACACGGGGACC – 3’
ChIP_DoT:7.3_FW	5’ – AGGTGAAAAGAGGTTCTTCCCTG – 3’
ChIP_DoT:7.3_RV	5’ – CTGCTGAAGGAAGGTCTCAGT – 3’
ChIP_IFT20_FW	5’ – GCAGGCATTTCCTTGGGTGG – 3’
ChIP_IFT20_RV	5’ – CTGTGGCAGGGCCAAGATGA – 3’
GAPDH_FW	5’ – AACGTGTCAGTGGTGGACCT – 3’
GAPDH_RV	5’ – TCGCTGTTGAAGTCAGAGGA – 3’
RPP30 (see ddPCR)
DNA Library oligos and primers
Ion-Link-A	5’ – CGCAGCATCGATGCATCGTAGCAGACCTCTCTATGGGCAGTCGGTGATGTCGACACTAGTGGT – 3’
Ion-Link-Ba = ligation oligo	5’ – (P)-CCACTAGTGTCGACATCACCGACTGAAATA-(A) – 3’
Ion-Link-Bb = blocking oligo	5’ – {G}CTA{C}GATG{C}ATC{G}AT{G}AA-(A) – 3’
MLV-LTR1_F_Bio	5’ – Bio-TTCCATGCCTTGCAAAATGGCGT – 3’
MLV_blocking2	5’ – {T}{T}CC{C}CCCTT{T}TT{C}T{G}GA{G}AC{T}AAA{T}AAA{A}TCAAAA-(A) – 3’
IonA_MID1_mlvLTR2	5’ – CATCTCATCCCTGCGTGTCTCCGACTCAGACGAGTGCGTGCTTGCCAAACCTACAGGTGG – 3’
IonA_MID2_mlvLTR2	5’ – CATCTCATCCCTGCGTGTCTCCGACTCAGACGCTCGACAGCTTGCCAAACCTACAGGTGG – 3’
IonA_MID3_mlvLTR2	5’ – CATCTCATCCCTGCGTGTCTCCGACTCAGAGACGCACTCGCTTGCCAAACCTACAGGTGG – 3’
IonA_MID4_mlvLTR2	5’ – CATCTCATCCCTGCGTGTCTCCGACTCAGAGCACTGTAGGCTTGCCAAACCTACAGGTGG – 3’
IonA_MID5_mlvLTR2	5’ – CATCTCATCCCTGCGTGTCTCCGACTCAGATCAGACACGGCTTGCCAAACCTACAGGTGG – 3’
IonA_MID6_mlvLTR2	5’ – CATCTCATCCCTGCGTGTCTCCGACTCAGATATCGCGAGGCTTGCCAAACCTACAGGTGG – 3’
IonA_MID7_mlvLTR2	5’ – CATCTCATCCCTGCGTGTCTCCGACTCAGCGTGTCTCTAGCTTGCCAAACCTACAGGTGG – 3’
IonA_MID8_mlvLTR2	5’ – CATCTCATCCCTGCGTGTCTCCGACTCAGCTCGCGTGTCGCTTGCCAAACCTACAGGTGG – 3’
IonA_MID9_mlvLTR2	5’ – CATCTCATCCCTGCGTGTCTCCGACTCAGTAGTATCAGCGCTTGCCAAACCTACAGGTGG – 3’
IonA_MID10_mlvLTR2	5’ – CATCTCATCCCTGCGTGTCTCCGACTCAGTCTCTATGCGGCTTGCCAAACCTACAGGTGG – 3’
IonA_MID11_mlvLTR2	5’ – CATCTCATCCCTGCGTGTCTCCGACTCAGCAGCTCATCAGCTTGCCAAACCTACAGGTGG – 3’
IonA_MID12_mlvLTR2	5’ – CATCTCATCCCTGCGTGTCTCCGACTCAGGCATATGCACGCTTGCCAAACCTACAGGTGG – 3’
IonA_MID13_mlvLTR2	5’ – CATCTCATCCCTGCGTGTCTCCGACTCAGGAGTACAGTCGCTTGCCAAACCTACAGGTGG – 3’
Ion_trP1	5’ – CCTCTCTATGGGCAGTCGGTGAT – 3’
(P) = phosphate
(A) = amino modifier C6
{} = LNA
Bio- = biotin
CRISPR efficiency primers. Amplification of CRISPR-Cas9-treated and non-treated target sites samples		target site
DoT:1_FW1	5’ – GCACATTCATTTACCACCTGTTG – 3’	DoT:1.1
DoT:1_RV1	5’ – TCGTGCTGTATTGTGAGCCA – 3’
DoT:1_FW2	5’ – GGGTTGATGTGAGATTGAGCA – 3’	DoT:1.2, DoT:1.3
DoT:1_RV2	5’ – TGACCAAAAGCAAAGCTTCCA – 3’
DoT:2_FW	5’ – TGCTGGAAACCACCCTGAATG – 3’	DoT:2.1, DoT:2.2
DoT:2_RV	5’ – TGTGTTGCAGTGTTAAAGAGAAGGT – 3’
DoT:3_FW1	5’ – CCTGGGAAAAACTGGGTTCTCT – 3’	DoT:3.1, DoT:3.2
DoT:3_RV1	5’ – GGCAGGTGTCCTAAAGGGTATC – 3’
DoT:3_FW2	5’ – GGCCCAATCCTACACCAAGTT – 3’	DoT:3.3
DoT:3_RV2	5’ – TGCCCTCAGCAGCAACTTTTA – 3’
DoT:4_FW1	5’ – TGGTAAGTGAATGCTAGACTGCT – 3’	DoT:4.1
DoT:4_RV1	5’ – CTGCGCCTGATGTTCTCACA – 3’
DoT:4_FW2	5’ – TGCTTTGCTTTTTCTTCCAAGGGT – 3’	DoT:4.2, DoT:4.3
DoT:4_RV2	5’ – GCTGGGAAAGAATTTGGCTGG – 3’
DoT:5_FW1	5’ – GCCACTACCTCCCATCTCAGT – 3’	DoT:5.1, DoT:5.2
DoT:5_RV1	5’ – TGTCTGTGCTTGGCTCTACG – 3’
DoT:5_FW2	5’ – ATCTCAGGATCGCCTTGTGTT – 3’	DoT:5.3
DoT:5_RV2	5’ – CTCCAGGGCTGAGGAACCAG – 3’
DoT:5_FW3	5’ – TTCCCAGCAGAGAGAAGCAGT – 3’	DoT:5.4, DoT:5.5
DoT:5_RV3	5’ – GTCTCTCCCCCTCTTGActgt – 3’
DoT:6_FW1	5’ – AACTCTCCCAGTGGCTCAGGA – 3’	DoT:6.1, DoT:6.2
DoT:6_RV1	5’ – GTTGAGAGAGGAACCAGGGGA – 3’
DoT:6_FW2	5’ – TGACCATACTCTCACTCATGGC – 3’	DoT:6.3
DoT:6_RV2	5’ – CAAATCTGGACACGGGGACC – 3’
DoT:7_FW	5’ – GCTTCAGTAGCATGGGTCTGT – 3’	DoT:7.1, DoT:7.2, DoT:7.3
DoT:7_RV	5’ – ATCCTCTGCTGCTTTGGGAATG – 3’
region9_FW	5’ – AACAAGTGACACAGAGAGAATGC – 3’	region9
region9_RV	5’ – TGCTGGGTAACATGGCAAAGG – 3’
